# *APOE4* poses opposite effects of plasma LDL on white matter integrity in older adults

**DOI:** 10.1101/2023.10.24.563796

**Authors:** Zhenyao Ye, Yezhi Pan, Rozalina G. McCoy, Chuan Bi, Mo Chen, Li Feng, Jiaao Yu, Tong Lu, Song Liu, Si Gao, Kathryn S. Hatch, Yizhou Ma, Chixiang Chen, Braxton D. Mitchell, Paul M. Thompson, L. Elliot Hong, Peter Kochunov, Tianzhou Ma, Shuo Chen

**Affiliations:** Maryland Psychiatric Research Center, Department of Psychiatry, School of Medicine, University of Maryland, Baltimore, Maryland, United States of America; Division of Biostatistics and Bioinformatics, Department of Epidemiology and Public Health, School of Medicine, University of Maryland, Baltimore, Maryland, United States of America; Division of Endocrinology, Diabetes, & Nutrition, Department of Medicine, School of Medicine, University of Maryland, Baltimore, Maryland, United States of America; Beth Israel Deaconess Medical Center, Harvard Medical School, Boston, Massachusetts, United States of America; Department of Nutrition and Food Science, College of Agriculture & Natural Resources, University of Maryland, College Park, Maryland, United States of America; Department of Mathematics, University of Maryland, College Park, Maryland, United States of America; School of Computer Science and Technology, Qilu University of Technology (Shandong Academy of Sciences), Jinan, Shandong, China; Department of Medicine, University of Maryland School of Medicine, Baltimore, Maryland, United States of America; Imaging Genetics Center, Keck School of Medicine, University of Southern California, Marina del Rey, California, United States of America; Department of Epidemiology and Biostatistics, School of Public Health, University of Maryland, College Park, Maryland, United States of America

**Keywords:** *APOE4*, cognition, metabolomics, moderation, white matter integrity

## Abstract

**INTRODUCTION:** APOE4 is a strong genetic risk factor of Alzheimer’s disease and is associated with changes in metabolism. However, the interactive relationship between APOE4 and plasma metabolites on the brain remains largely unknown.

**MEHODS:** In the UK Biobank, we investigated the moderation effects of APOE4 on the relationship between 249 plasma metabolites derived from nuclear magnetic resonance spectroscopy on whole-brain white matter integrity, measured by fractional anisotropy using diffusion magnetic resonance imaging.

**RESULTS:** The increase in the concentration of metabolites, mainly LDL and VLDL, is associated with a decrease in white matter integrity (b= -0.12, CI= [-0.14, -0.10]) among older *APOE4* carriers, whereas an increase (b= 0.05, CI= [0.04, 0.07]) among non-carriers, implying a significant moderation effect of *APOE4* (b= -0.18, CI= [-0.20,-0.15]).

**DISCUSSION:** The results suggest that lipid metabolism functions differently in *APOE4* carriers compared to non-carriers, which may inform the development of targeted interventions for *APOE4* carriers to mitigate cognitive decline.
