## Supplementary Table 1 for "*APOE4* poses opposite effects of plasma LDL on white matter integrity in older adults"

### Sheet: Table S1
Table S1. List of brain Injury, neurologic disorders, and mental illness conditions included in our sample exclusion criteria
ICD10 codes	Description
C71	Malignant neoplasms of brain
Block F20-F29	Schizophrenia, schizotypal, and delusional disorders
F31	Bipolar affective disorder
Block F80-F89	Disorders of psychological development
Block I60-I69	Cerebrovascular diseases
Block S00-S09	Injuries to the head
S07	Crushing injury of head
S08	Traumatic amputation of part of head
S09	Other and unspecified injuries of head
