## Supplementary Table 4 for "*APOE4* poses opposite effects of plasma LDL on white matter integrity in older adults"

### Sheet: Table S4
Table S4. Quality control summary of cognitive data
UKB data field	Description​	Cognitive test​	Cognitive domain​	Quality control ​	Transformation​
20023​	Mean time to correctly identify matches​	Reaction time​	Processing speed​	Exclude if 1) accuracy rate < 50%; 2) hit rate <= 25%; 3) true negative rate <= 25%; or 4) total number of times snap-button pressed > 50​	Natural log (x)​
6373​	Number of puzzles correctly solved​	Matrix pattern completion​	Perceptual reasoning​	Exclude if values < mean – 3SDs​	NA​
399​	Number of incorrect matches in round​	Paired matching​	Visuospatial learning/memory​	Exclude if number of correct matches in round < 6​	Natural log (x+1)​
6348​	Duration to complete numeric path (trail #1)​	Trail making​	Processing speed​	Exclude if 1) did not complete trail or 2) made errors on trial #1 or trial #2​	1) Calculate the difference between Trail #2 and Trail #1 by Trail #2 minus Trail #1; 2) Natural log(x)​
6350​	Duration to complete alphanumeric path (trail #2)​	Trail making​	Cognitive flexibility​
23324​	Number of symbol digit matches made correctly​	Symbol digit substitution ​	Processing speed​	Exclude if 1) less than 50% accuracy of attempted substitutions or 2) attempted less than 5 substitutions​	NA​
21004​	Number of puzzles correct​	Tower rearranging ​	Executive function/planning​	Exclude if number of puzzles correct = 0 (may reflect failure to understand the task)​	NA​
4282​	Maximum digits remembered correctly​	Numeric memory​	Working memory​	Exclude if chose to abandon the test before completing the first round​	NA​
20016​	Fluid intelligence score​	Fluid intelligence/reasoning ​	Fluid intelligence​	NA​	NA​
