## Supplementary Table 2 for "*APOE4* poses opposite effects of plasma LDL on white matter integrity in older adults"

### Sheet: Table S2
Table S2. A list of 249 nuclear magnetic resonance (NMR) metabolic biomarkers.
Abbreviation	Description	Units	Information	Type	UKB Field ID
Total_C	Total Cholesterol	mmol/L		Composite	23400
non_HDL_C	Total Cholesterol Minus HDL-C*	mmol/L		Composite	23401
Remnant_C	Remnant Cholesterol (Non-HDL, Non-LDL -Cholesterol)	mmol/L		Composite	23402
VLDL_C	VLDL Cholesterol	mmol/L		Composite	23403
Clinical_LDL_C	Clinical LDL Cholesterol	mmol/L		Non-derived	23404
LDL_C	LDL Cholesterol	mmol/L		Composite	23405
HDL_C	HDL Cholesterol	mmol/L		Composite	23406
Total_TG	Total Triglycerides	mmol/L		Composite	23407
VLDL_TG	Triglycerides in VLDL	mmol/L		Composite	23408
LDL_TG	Triglycerides in LDL	mmol/L		Composite	23409
HDL_TG	Triglycerides in HDL	mmol/L		Composite	23410
Total_PL	Total Phospholipids in Lipoprotein Particles	mmol/L		Composite	23411
VLDL_PL	Phospholipids in VLDL	mmol/L		Composite	23412
LDL_PL	Phospholipids in LDL	mmol/L		Composite	23413
HDL_PL	Phospholipids in HDL	mmol/L		Composite	23414
Total_CE	Total Esterified Cholesterol	mmol/L		Composite	23415
VLDL_CE	Cholesteryl Esters in VLDL	mmol/L		Composite	23416
LDL_CE	Cholesteryl Esters in LDL	mmol/L		Composite	23417
HDL_CE	Cholesteryl Esters in HDL	mmol/L		Composite	23418
Total_FC	Total Free Cholesterol	mmol/L		Composite	23419
VLDL_FC	Free Cholesterol in VLDL	mmol/L		Composite	23420
LDL_FC	Free Cholesterol in LDL	mmol/L		Composite	23421
HDL_FC	Free Cholesterol in HDL	mmol/L		Composite	23422
Total_L	Total Lipids in Lipoprotein Particles	mmol/L		Composite	23423
VLDL_L	Total Lipids in VLDL	mmol/L		Composite	23424
LDL_L	Total Lipids in LDL	mmol/L		Composite	23425
HDL_L	Total Lipids in HDL	mmol/L		Composite	23426
Total_P	Total Concentration of Lipoprotein Particles	mmol/L		Composite	23427
VLDL_P	Concentration of VLDL Particles	mmol/L		Composite	23428
LDL_P	Concentration of LDL Particles	mmol/L		Composite	23429
HDL_P	Concentration of HDL Particles	mmol/L		Composite	23430
VLDL_size	Average Diameter for VLDL Particles	nm		Non-derived	23431
LDL_size	Average Diameter for LDL Particles	nm		Non-derived	23432
HDL_size	Average Diameter for HDL Particles	nm		Non-derived	23433
Phosphoglyc	Phosphoglycerides	mmol/L		Non-derived	23434
TG_by_PG	Triglycerides to Phosphoglycerides ratio	ratio		Ratio	23435
Cholines	Total Cholines	mmol/L		Non-derived	23436
Phosphatidylc	Phosphatidylcholines	mmol/L		Non-derived	23437
Sphingomyelins	Sphingomyelins	mmol/L		Non-derived	23438
ApoB	Apolipoprotein B	g/l		Non-derived	23439
ApoA1	Apolipoprotein A1	g/l		Non-derived	23440
ApoB_by_ApoA1	Apolipoprotein B to Apolipoprotein A1 ratio	ratio		Ratio	23441
Total_FA	Total Fatty Acids	mmol/L		Composite	23442
Unsaturation	Degree of Unsaturation	degree		Non-derived	23443
Omega_3	Omega-3 Fatty Acids	mmol/L		Non-derived	23444
Omega_6	Omega-6 Fatty Acids	mmol/L		Non-derived	23445
PUFA	Polyunsaturated Fatty Acids	mmol/L		Composite	23446
MUFA	Monounsaturated Fatty Acids	mmol/L		Non-derived	23447
SFA	Saturated Fatty Acids	mmol/L		Non-derived	23448
LA	Linoleic Acid	mmol/L		Non-derived	23449
DHA	Docosahexaenoic Acid	mmol/L		Non-derived	23450
Omega_3_pct	Omega-3 Fatty Acids to Total Fatty Acids percentage	%	Fatty acid ratios	Percentage	23451
Omega_6_pct	Omega-6 Fatty Acids to Total Fatty Acids percentage	%	Fatty acid ratios	Percentage	23452
PUFA_pct	Polyunsaturated Fatty Acids to Total Fatty Acids percentage	%	Fatty acid ratios	Percentage	23453
MUFA_pct	Monounsaturated Fatty Acids to Total Fatty Acids percentage	%	Fatty acid ratios	Percentage	23454
SFA_pct	Saturated Fatty Acids to Total Fatty Acids percentage	%	Fatty acid ratios	Percentage	23455
LA_pct	Linoleic Acid to Total Fatty Acids percentage	%	Fatty acid ratios	Percentage	23456
DHA_pct	Docosahexaenoic Acid to Total Fatty Acids percentage	%	Fatty acid ratios	Percentage	23457
PUFA_by_MUFA	Polyunsaturated Fatty Acids to Monounsaturated Fatty Acids ratio	ratio	Fatty acid ratios	Ratio	23458
Omega_6_by_Omega_3	Omega-6 Fatty Acids to Omega-3 Fatty Acids ratio	ratio	Fatty acid ratios	Ratio	23459
Ala	Alanine	mmol/L		Non-derived	23460
Gln	Glutamine	mmol/L		Non-derived	23461
Gly	Glycine	mmol/L		Non-derived	23462
His	Histidine	mmol/L		Non-derived	23463
Total_BCAA	Total Concentration of Branched-Chain Amino Acids (Leucine + Isoleucine + Valine)	mmol/L	Branched-chain amino acids	Composite	23464
Ile	Isoleucine	mmol/L	Branched-chain amino acids	Non-derived	23465
Leu	Leucine	mmol/L	Branched-chain amino acids	Non-derived	23466
Val	Valine	mmol/L	Branched-chain amino acids	Non-derived	23467
Phe	Phenylalanine	mmol/L	Aromatic amino acids	Non-derived	23468
Tyr	Tyrosine	mmol/L	Aromatic amino acids	Non-derived	23469
Glucose	Glucose	mmol/L		Non-derived	23470
Lactate	Lactate	mmol/L		Non-derived	23471
Pyruvate	Pyruvate	mmol/L		Non-derived	23472
Citrate	Citrate	mmol/L		Non-derived	23473
bOHbutyrate	3-Hydroxybutyrate	mmol/L		Non-derived	23474
Acetate	Acetate	mmol/L		Non-derived	23475
Acetoacetate	Acetoacetate	mmol/L		Non-derived	23476
Acetone	Acetone	mmol/L		Non-derived	23477
Creatinine	Creatinine	mmol/L		Non-derived	23478
Albumin	Albumin	g/l		Non-derived	23479
GlycA	Glycoprotein Acetyls	mmol/L		Non-derived	23480
XXL_VLDL_P	Concentration of Chylomicrons and Extremely Large VLDL Particles	mmol/L	Chylomicrons and extremely large VLDL (particle diameters from 75 nm upwards)	Non-derived	23481
XXL_VLDL_L	Total Lipids in Chylomicrons and Extremely Large VLDL	mmol/L	Chylomicrons and extremely large VLDL (particle diameters from 75 nm upwards)	Composite	23482
XXL_VLDL_PL	Phospholipids in Chylomicrons and Extremely Large VLDL	mmol/L	Chylomicrons and extremely large VLDL (particle diameters from 75 nm upwards)	Non-derived	23483
XXL_VLDL_C	Cholesterol in Chylomicrons and Extremely Large VLDL	mmol/L	Chylomicrons and extremely large VLDL (particle diameters from 75 nm upwards)	Composite	23484
XXL_VLDL_CE	Cholesteryl Esters in Chylomicrons and Extremely Large VLDL	mmol/L	Chylomicrons and extremely large VLDL (particle diameters from 75 nm upwards)	Non-derived	23485
XXL_VLDL_FC	Free Cholesterol in Chylomicrons and Extremely Large VLDL	mmol/L	Chylomicrons and extremely large VLDL (particle diameters from 75 nm upwards)	Non-derived	23486
XXL_VLDL_TG	Triglycerides in Chylomicrons and Extremely Large VLDL	mmol/L	Chylomicrons and extremely large VLDL (particle diameters from 75 nm upwards)	Non-derived	23487
XL_VLDL_P	Concentration of Very Large VLDL Particles	mmol/L	Very large VLDL (average diameter 64 nm)	Non-derived	23488
XL_VLDL_L	Total Lipids in Very Large VLDL	mmol/L	Very large VLDL (average diameter 64 nm)	Composite	23489
XL_VLDL_PL	Phospholipids in Very Large VLDL	mmol/L	Very large VLDL (average diameter 64 nm)	Non-derived	23490
XL_VLDL_C	Cholesterol in Very Large VLDL	mmol/L	Very large VLDL (average diameter 64 nm)	Composite	23491
XL_VLDL_CE	Cholesteryl Esters in Very Large VLDL	mmol/L	Very large VLDL (average diameter 64 nm)	Non-derived	23492
XL_VLDL_FC	Free Cholesterol in Very Large VLDL	mmol/L	Very large VLDL (average diameter 64 nm)	Non-derived	23493
XL_VLDL_TG	Triglycerides in Very Large VLDL	mmol/L	Very large VLDL (average diameter 64 nm)	Non-derived	23494
L_VLDL_P	Concentration of Large VLDL Particles	mmol/L	Large VLDL (average diameter 53.6 nm)	Non-derived	23495
L_VLDL_L	Total Lipids in Large VLDL	mmol/L	Large VLDL (average diameter 53.6 nm)	Composite	23496
L_VLDL_PL	Phospholipids in Large VLDL	mmol/L	Large VLDL (average diameter 53.6 nm)	Non-derived	23497
L_VLDL_C	Cholesterol in Large VLDL	mmol/L	Large VLDL (average diameter 53.6 nm)	Composite	23498
L_VLDL_CE	Cholesteryl Esters in Large VLDL	mmol/L	Large VLDL (average diameter 53.6 nm)	Non-derived	23499
L_VLDL_FC	Free Cholesterol in Large VLDL	mmol/L	Large VLDL (average diameter 53.6 nm)	Non-derived	23500
L_VLDL_TG	Triglycerides in Large VLDL	mmol/L	Large VLDL (average diameter 53.6 nm)	Non-derived	23501
M_VLDL_P	Concentration of Medium VLDL Particles	mmol/L	Medium VLDL (average diameter 44.5 nm)	Non-derived	23502
M_VLDL_L	Total Lipids in Medium VLDL	mmol/L	Medium VLDL (average diameter 44.5 nm)	Composite	23503
M_VLDL_PL	Phospholipids in Medium VLDL	mmol/L	Medium VLDL (average diameter 44.5 nm)	Non-derived	23504
M_VLDL_C	Cholesterol in Medium VLDL	mmol/L	Medium VLDL (average diameter 44.5 nm)	Composite	23505
M_VLDL_CE	Cholesteryl Esters in Medium VLDL	mmol/L	Medium VLDL (average diameter 44.5 nm)	Non-derived	23506
M_VLDL_FC	Free Cholesterol in Medium VLDL	mmol/L	Medium VLDL (average diameter 44.5 nm)	Non-derived	23507
M_VLDL_TG	Triglycerides in Medium VLDL	mmol/L	Medium VLDL (average diameter 44.5 nm)	Non-derived	23508
S_VLDL_P	Concentration of Small VLDL Particles	mmol/L	Small VLDL (average diameter 36.8 nm)	Non-derived	23509
S_VLDL_L	Total Lipids in Small VLDL	mmol/L	Small VLDL (average diameter 36.8 nm)	Composite	23510
S_VLDL_PL	Phospholipids in Small VLDL	mmol/L	Small VLDL (average diameter 36.8 nm)	Non-derived	23511
S_VLDL_C	Cholesterol in Small VLDL	mmol/L	Small VLDL (average diameter 36.8 nm)	Composite	23512
S_VLDL_CE	Cholesteryl Esters in Small VLDL	mmol/L	Small VLDL (average diameter 36.8 nm)	Non-derived	23513
S_VLDL_FC	Free Cholesterol in Small VLDL	mmol/L	Small VLDL (average diameter 36.8 nm)	Non-derived	23514
S_VLDL_TG	Triglycerides in Small VLDL	mmol/L	Small VLDL (average diameter 36.8 nm)	Non-derived	23515
XS_VLDL_P	Concentration of Very Small VLDL Particles	mmol/L	Very small VLDL (average diameter 31.3 nm)	Non-derived	23516
XS_VLDL_L	Total Lipids in Very Small VLDL	mmol/L	Very small VLDL (average diameter 31.3 nm)	Composite	23517
XS_VLDL_PL	Phospholipids in Very Small VLDL	mmol/L	Very small VLDL (average diameter 31.3 nm)	Non-derived	23518
XS_VLDL_C	Cholesterol in Very Small VLDL	mmol/L	Very small VLDL (average diameter 31.3 nm)	Composite	23519
XS_VLDL_CE	Cholesteryl Esters in Very Small VLDL	mmol/L	Very small VLDL (average diameter 31.3 nm)	Non-derived	23520
XS_VLDL_FC	Free Cholesterol in Very Small VLDL	mmol/L	Very small VLDL (average diameter 31.3 nm)	Non-derived	23521
XS_VLDL_TG	Triglycerides in Very Small VLDL	mmol/L	Very small VLDL (average diameter 31.3 nm)	Non-derived	23522
IDL_P	Concentration of IDL Particles	mmol/L	IDL (average diameter 28.6 nm)	Non-derived	23523
IDL_L	Total Lipids in IDL	mmol/L	IDL (average diameter 28.6 nm)	Composite	23524
IDL_PL	Phospholipids in IDL	mmol/L	IDL (average diameter 28.6 nm)	Non-derived	23525
IDL_C	Cholesterol in IDL	mmol/L	IDL (average diameter 28.6 nm)	Composite	23526
IDL_CE	Cholesteryl Esters in IDL	mmol/L	IDL (average diameter 28.6 nm)	Non-derived	23527
IDL_FC	Free Cholesterol in IDL	mmol/L	IDL (average diameter 28.6 nm)	Non-derived	23528
IDL_TG	Triglycerides in IDL	mmol/L	IDL (average diameter 28.6 nm)	Non-derived	23529
L_LDL_P	Concentration of Large LDL Particles	mmol/L	Large LDL (average diameter 25.5 nm)	Non-derived	23530
L_LDL_L	Total Lipids in Large LDL	mmol/L	Large LDL (average diameter 25.5 nm)	Composite	23531
L_LDL_PL	Phospholipids in Large LDL	mmol/L	Large LDL (average diameter 25.5 nm)	Non-derived	23532
L_LDL_C	Cholesterol in Large LDL	mmol/L	Large LDL (average diameter 25.5 nm)	Composite	23533
L_LDL_CE	Cholesteryl Esters in Large LDL	mmol/L	Large LDL (average diameter 25.5 nm)	Non-derived	23534
L_LDL_FC	Free Cholesterol in Large LDL	mmol/L	Large LDL (average diameter 25.5 nm)	Non-derived	23535
L_LDL_TG	Triglycerides in Large LDL	mmol/L	Large LDL (average diameter 25.5 nm)	Non-derived	23536
M_LDL_P	Concentration of Medium LDL Particles	mmol/L	Medium LDL (average diameter 23 nm)	Non-derived	23537
M_LDL_L	Total Lipids in Medium LDL	mmol/L	Medium LDL (average diameter 23 nm)	Composite	23538
M_LDL_PL	Phospholipids in Medium LDL	mmol/L	Medium LDL (average diameter 23 nm)	Non-derived	23539
M_LDL_C	Cholesterol in Medium LDL	mmol/L	Medium LDL (average diameter 23 nm)	Composite	23540
M_LDL_CE	Cholesteryl Esters in Medium LDL	mmol/L	Medium LDL (average diameter 23 nm)	Non-derived	23541
M_LDL_FC	Free Cholesterol in Medium LDL	mmol/L	Medium LDL (average diameter 23 nm)	Non-derived	23542
M_LDL_TG	Triglycerides in Medium LDL	mmol/L	Medium LDL (average diameter 23 nm)	Non-derived	23543
S_LDL_P	Concentration of Small LDL Particles	mmol/L	Small LDL (average diameter 18.7 nm)	Non-derived	23544
S_LDL_L	Total Lipids in Small LDL	mmol/L	Small LDL (average diameter 18.7 nm)	Composite	23545
S_LDL_PL	Phospholipids in Small LDL	mmol/L	Small LDL (average diameter 18.7 nm)	Non-derived	23546
S_LDL_C	Cholesterol in Small LDL	mmol/L	Small LDL (average diameter 18.7 nm)	Composite	23547
S_LDL_CE	Cholesteryl Esters in Small LDL	mmol/L	Small LDL (average diameter 18.7 nm)	Non-derived	23548
S_LDL_FC	Free Cholesterol in Small LDL	mmol/L	Small LDL (average diameter 18.7 nm)	Non-derived	23549
S_LDL_TG	Triglycerides in Small LDL	mmol/L	Small LDL (average diameter 18.7 nm)	Non-derived	23550
XL_HDL_P	Concentration of Very Large HDL Particles	mmol/L	Very large HDL (average diameter 14.3 nm)	Non-derived	23551
XL_HDL_L	Total Lipids in Very Large HDL	mmol/L	Very large HDL (average diameter 14.3 nm)	Composite	23552
XL_HDL_PL	Phospholipids in Very Large HDL	mmol/L	Very large HDL (average diameter 14.3 nm)	Non-derived	23553
XL_HDL_C	Cholesterol in Very Large HDL	mmol/L	Very large HDL (average diameter 14.3 nm)	Composite	23554
XL_HDL_CE	Cholesteryl Esters in Very Large HDL	mmol/L	Very large HDL (average diameter 14.3 nm)	Non-derived	23555
XL_HDL_FC	Free Cholesterol in Very Large HDL	mmol/L	Very large HDL (average diameter 14.3 nm)	Non-derived	23556
XL_HDL_TG	Triglycerides in Very Large HDL	mmol/L	Very large HDL (average diameter 14.3 nm)	Non-derived	23557
L_HDL_P	Concentration of Large HDL Particles	mmol/L	Large HDL (average diameter 12.1 nm)	Non-derived	23558
L_HDL_L	Total Lipids in Large HDL	mmol/L	Large HDL (average diameter 12.1 nm)	Composite	23559
L_HDL_PL	Phospholipids in Large HDL	mmol/L	Large HDL (average diameter 12.1 nm)	Non-derived	23560
L_HDL_C	Cholesterol in Large HDL	mmol/L	Large HDL (average diameter 12.1 nm)	Composite	23561
L_HDL_CE	Cholesteryl Esters in Large HDL	mmol/L	Large HDL (average diameter 12.1 nm)	Non-derived	23562
L_HDL_FC	Free Cholesterol in Large HDL	mmol/L	Large HDL (average diameter 12.1 nm)	Non-derived	23563
L_HDL_TG	Triglycerides in Large HDL	mmol/L	Large HDL (average diameter 12.1 nm)	Non-derived	23564
M_HDL_P	Concentration of Medium HDL Particles	mmol/L	Medium HDL (average diameter 10.9 nm)	Non-derived	23565
M_HDL_L	Total Lipids in Medium HDL	mmol/L	Medium HDL (average diameter 10.9 nm)	Composite	23566
M_HDL_PL	Phospholipids in Medium HDL	mmol/L	Medium HDL (average diameter 10.9 nm)	Non-derived	23567
M_HDL_C	Cholesterol in Medium HDL	mmol/L	Medium HDL (average diameter 10.9 nm)	Composite	23568
M_HDL_CE	Cholesteryl Esters in Medium HDL	mmol/L	Medium HDL (average diameter 10.9 nm)	Non-derived	23569
M_HDL_FC	Free Cholesterol in Medium HDL	mmol/L	Medium HDL (average diameter 10.9 nm)	Non-derived	23570
M_HDL_TG	Triglycerides in Medium HDL	mmol/L	Medium HDL (average diameter 10.9 nm)	Non-derived	23571
S_HDL_P	Concentration of Small HDL Particles	mmol/L	Small HDL (average diameter 8.7 nm)	Non-derived	23572
S_HDL_L	Total Lipids in Small HDL	mmol/L	Small HDL (average diameter 8.7 nm)	Composite	23573
S_HDL_PL	Phospholipids in Small HDL	mmol/L	Small HDL (average diameter 8.7 nm)	Non-derived	23574
S_HDL_C	Cholesterol in Small HDL	mmol/L	Small HDL (average diameter 8.7 nm)	Composite	23575
S_HDL_CE	Cholesteryl Esters in Small HDL	mmol/L	Small HDL (average diameter 8.7 nm)	Non-derived	23576
S_HDL_FC	Free Cholesterol in Small HDL	mmol/L	Small HDL (average diameter 8.7 nm)	Non-derived	23577
S_HDL_TG	Triglycerides in Small HDL	mmol/L	Small HDL (average diameter 8.7 nm)	Non-derived	23578
XXL_VLDL_PL_pct	Phospholipids to Total Lipids in Chylomicrons and Extremely Large VLDL percentage	%	Chylomicrons and extremely large VLDL ratios	Percentage	23579
XXL_VLDL_C_pct	Cholesterol to Total Lipids in Chylomicrons and Extremely Large VLDL percentage	%	Chylomicrons and extremely large VLDL ratios	Percentage	23580
XXL_VLDL_CE_pct	Cholesteryl Esters to Total Lipids in Chylomicrons and Extremely Large VLDL percentage	%	Chylomicrons and extremely large VLDL ratios	Percentage	23581
XXL_VLDL_FC_pct	Free Cholesterol to Total Lipids in Chylomicrons and Extremely Large VLDL percentage	%	Chylomicrons and extremely large VLDL ratios	Percentage	23582
XXL_VLDL_TG_pct	Triglycerides to Total Lipids in Chylomicrons and Extremely Large VLDL percentage	%	Chylomicrons and extremely large VLDL ratios	Percentage	23583
XL_VLDL_PL_pct	Phospholipids to Total Lipids in Very Large VLDL percentage	%	Very large VLDL ratios	Percentage	23584
XL_VLDL_C_pct	Cholesterol to Total Lipids in Very Large VLDL percentage	%	Very large VLDL ratios	Percentage	23585
XL_VLDL_CE_pct	Cholesteryl Esters to Total Lipids in Very Large VLDL percentage	%	Very large VLDL ratios	Percentage	23586
XL_VLDL_FC_pct	Free Cholesterol to Total Lipids in Very Large VLDL percentage	%	Very large VLDL ratios	Percentage	23587
XL_VLDL_TG_pct	Triglycerides to Total Lipids in Very Large VLDL percentage	%	Very large VLDL ratios	Percentage	23588
L_VLDL_PL_pct	Phospholipids to Total Lipids in Large VLDL percentage	%	Large VLDL ratios	Percentage	23589
L_VLDL_C_pct	Cholesterol to Total Lipids in Large VLDL percentage	%	Large VLDL ratios	Percentage	23590
L_VLDL_CE_pct	Cholesteryl Esters to Total Lipids in Large VLDL percentage	%	Large VLDL ratios	Percentage	23591
L_VLDL_FC_pct	Free Cholesterol to Total Lipids in Large VLDL percentage	%	Large VLDL ratios	Percentage	23592
L_VLDL_TG_pct	Triglycerides to Total Lipids in Large VLDL percentage	%	Large VLDL ratios	Percentage	23593
M_VLDL_PL_pct	Phospholipids to Total Lipids in Medium VLDL percentage	%	Medium VLDL ratios	Percentage	23594
M_VLDL_C_pct	Cholesterol to Total Lipids in Medium VLDL percentage	%	Medium VLDL ratios	Percentage	23595
M_VLDL_CE_pct	Cholesteryl Esters to Total Lipids in Medium VLDL percentage	%	Medium VLDL ratios	Percentage	23596
M_VLDL_FC_pct	Free Cholesterol to Total Lipids in Medium VLDL percentage	%	Medium VLDL ratios	Percentage	23597
M_VLDL_TG_pct	Triglycerides to Total Lipids in Medium VLDL percentage	%	Medium VLDL ratios	Percentage	23598
S_VLDL_PL_pct	Phospholipids to Total Lipids in Small VLDL percentage	%	Small VLDL ratios	Percentage	23599
S_VLDL_C_pct	Cholesterol to Total Lipids in Small VLDL percentage	%	Small VLDL ratios	Percentage	23600
S_VLDL_CE_pct	Cholesteryl Esters to Total Lipids in Small VLDL percentage	%	Small VLDL ratios	Percentage	23601
S_VLDL_FC_pct	Free Cholesterol to Total Lipids in Small VLDL percentage	%	Small VLDL ratios	Percentage	23602
S_VLDL_TG_pct	Triglycerides to Total Lipids in Small VLDL percentage	%	Small VLDL ratios	Percentage	23603
XS_VLDL_PL_pct	Phospholipids to Total Lipids in Very Small VLDL percentage	%	Very small VLDL ratios	Percentage	23604
XS_VLDL_C_pct	Cholesterol to Total Lipids in Very Small VLDL percentage	%	Very small VLDL ratios	Percentage	23605
XS_VLDL_CE_pct	Cholesteryl Esters to Total Lipids in Very Small VLDL percentage	%	Very small VLDL ratios	Percentage	23606
XS_VLDL_FC_pct	Free Cholesterol to Total Lipids in Very Small VLDL percentage	%	Very small VLDL ratios	Percentage	23607
XS_VLDL_TG_pct	Triglycerides to Total Lipids in Very Small VLDL percentage	%	Very small VLDL ratios	Percentage	23608
IDL_PL_pct	Phospholipids to Total Lipids in IDL percentage	%	IDL ratios	Percentage	23609
IDL_C_pct	Cholesterol to Total Lipids in IDL percentage	%	IDL ratios	Percentage	23610
IDL_CE_pct	Cholesteryl Esters to Total Lipids in IDL percentage	%	IDL ratios	Percentage	23611
IDL_FC_pct	Free Cholesterol to Total Lipids in IDL percentage	%	IDL ratios	Percentage	23612
IDL_TG_pct	Triglycerides to Total Lipids in IDL percentage	%	IDL ratios	Percentage	23613
L_LDL_PL_pct	Phospholipids to Total Lipids in Large LDL percentage	%	Large LDL ratios	Percentage	23614
L_LDL_C_pct	Cholesterol to Total Lipids in Large LDL percentage	%	Large LDL ratios	Percentage	23615
L_LDL_CE_pct	Cholesteryl Esters to Total Lipids in Large LDL percentage	%	Large LDL ratios	Percentage	23616
L_LDL_FC_pct	Free Cholesterol to Total Lipids in Large LDL percentage	%	Large LDL ratios	Percentage	23617
L_LDL_TG_pct	Triglycerides to Total Lipids in Large LDL percentage	%	Large LDL ratios	Percentage	23618
M_LDL_PL_pct	Phospholipids to Total Lipids in Medium LDL percentage	%	Medium LDL ratios	Percentage	23619
M_LDL_C_pct	Cholesterol to Total Lipids in Medium LDL percentage	%	Medium LDL ratios	Percentage	23620
M_LDL_CE_pct	Cholesteryl Esters to Total Lipids in Medium LDL percentage	%	Medium LDL ratios	Percentage	23621
M_LDL_FC_pct	Free Cholesterol to Total Lipids in Medium LDL percentage	%	Medium LDL ratios	Percentage	23622
M_LDL_TG_pct	Triglycerides to Total Lipids in Medium LDL percentage	%	Medium LDL ratios	Percentage	23623
S_LDL_PL_pct	Phospholipids to Total Lipids in Small LDL percentage	%	Small LDL ratios	Percentage	23624
S_LDL_C_pct	Cholesterol to Total Lipids in Small LDL percentage	%	Small LDL ratios	Percentage	23625
S_LDL_CE_pct	Cholesteryl Esters to Total Lipids in Small LDL percentage	%	Small LDL ratios	Percentage	23626
S_LDL_FC_pct	Free Cholesterol to Total Lipids in Small LDL percentage	%	Small LDL ratios	Percentage	23627
S_LDL_TG_pct	Triglycerides to Total Lipids in Small LDL percentage	%	Small LDL ratios	Percentage	23628
XL_HDL_PL_pct	Phospholipids to Total Lipids in Very Large HDL percentage	%	Very large HDL ratios	Percentage	23629
XL_HDL_C_pct	Cholesterol to Total Lipids in Very Large HDL percentage	%	Very large HDL ratios	Percentage	23630
XL_HDL_CE_pct	Cholesteryl Esters to Total Lipids in Very Large HDL percentage	%	Very large HDL ratios	Percentage	23631
XL_HDL_FC_pct	Free Cholesterol to Total Lipids in Very Large HDL percentage	%	Very large HDL ratios	Percentage	23632
XL_HDL_TG_pct	Triglycerides to Total Lipids in Very Large HDL percentage	%	Very large HDL ratios	Percentage	23633
L_HDL_PL_pct	Phospholipids to Total Lipids in Large HDL percentage	%	Large HDL ratios	Percentage	23634
L_HDL_C_pct	Cholesterol to Total Lipids in Large HDL percentage	%	Large HDL ratios	Percentage	23635
L_HDL_CE_pct	Cholesteryl Esters to Total Lipids in Large HDL percentage	%	Large HDL ratios	Percentage	23636
L_HDL_FC_pct	Free Cholesterol to Total Lipids in Large HDL percentage	%	Large HDL ratios	Percentage	23637
L_HDL_TG_pct	Triglycerides to Total Lipids in Large HDL percentage	%	Large HDL ratios	Percentage	23638
M_HDL_PL_pct	Phospholipids to Total Lipids in Medium HDL percentage	%	Medium HDL ratios	Percentage	23639
M_HDL_C_pct	Cholesterol to Total Lipids in Medium HDL percentage	%	Medium HDL ratios	Percentage	23640
M_HDL_CE_pct	Cholesteryl Esters to Total Lipids in Medium HDL percentage	%	Medium HDL ratios	Percentage	23641
M_HDL_FC_pct	Free Cholesterol to Total Lipids in Medium HDL percentage	%	Medium HDL ratios	Percentage	23642
M_HDL_TG_pct	Triglycerides to Total Lipids in Medium HDL percentage	%	Medium HDL ratios	Percentage	23643
S_HDL_PL_pct	Phospholipids to Total Lipids in Small HDL percentage	%	Small HDL ratios	Percentage	23644
S_HDL_C_pct	Cholesterol to Total Lipids in Small HDL percentage	%	Small HDL ratios	Percentage	23645
S_HDL_CE_pct	Cholesteryl Esters to Total Lipids in Small HDL percentage	%	Small HDL ratios	Percentage	23646
S_HDL_FC_pct	Free Cholesterol to Total Lipids in Small HDL percentage	%	Small HDL ratios	Percentage	23647
S_HDL_TG_pct	Triglycerides to Total Lipids in Small HDL percentage	%	Small HDL ratios	Percentage	23648
Footnotes: * To aid categorization, we transformed the biomarker “Total cholesterol minus HDL-C” to “Total cholesterol in non-HDL-C” by subtracting the original biomarker from 100.
