## Supplementary Table 3 for "*APOE4* poses opposite effects of plasma LDL on white matter integrity in older adults"

### Sheet: Table S3
Table S3. A list of 39 regional white matter (WM) integrity measured by fractional anisotropy (FA).
Region of Interest	Abbreviation	Hemisphere
Inferior cerebellar peduncle	ICP	/
Genu of corpus callosum	GCC	/
Body of corpus callosum	BCC	/
Splenium of corpus callosum	SCC	/
Fornix	FX	/
Corticospinal tract	CST-L	Left
Corticospinal tract	CST-R	Right
Anterior limb of internal capsule	ALIC-L	Left
Anterior limb of internal capsule	ALIC-R	Right
Posterior limb of internal capsule	PLIC-L	Left
Posterior limb of internal capsule	PLIC-R	Right
Retrolenticular part of internal capsule	RLIC-L	Left
Retrolenticular part of internal capsule	RLIC-R	Right
Anterior corona radiata	ACR-L	Left
Anterior corona radiata	ACR-R	Right
Superior corona radiata	SCR-L	Left
Superior corona radiata	SCR-R	Right
Posterior corona radiata	PCR-L	Left
Posterior corona radiata	PCR-R	Right
Posterior thalamic radiation	PTR-L	Left
Posterior thalamic radiation	PTR-R	Right
Sagittal stratum	SS-L	Left
Sagittal stratum	SS-R	Right
External capsule	EX-L	Left
External capsule	EX-R	Right
Cingulum cingulate gyrus	CGC-L	Left
Cingulum cingulate gyrus	CGC-R	Right
Cingulum hippocampus	CHG-L	Left
Cingulum hippocampus	CHG-R	Right
Fornix (cres)/stria terminalis	FXST-L	Left
Fornix (cres)/stria terminalis	FXST-R	Right
Superior longitudinal fasciculus	SLF-L	Left
Superior longitudinal fasciculus	SLF-R	Right
Superior fronto-occipital fasciculus	SFO-L	Left
Superior fronto-occipital fasciculus	SFO-R	Right
Uncinate fasciculus	UN-L	Left
Uncinate fasciculus	UN-R	Right
Tapetum	TAP-L	Left
Tapetum	TAP-R	Right
